# (Epi-)Genomic Data in the German TwinLife Study: TwinSNPs and TECS Cohort Profiles

**DOI:** 10.64898/2026.02.20.704007

**Authors:** Leonard Frach, Charlotte K. L. Disselkamp, Alicia M. Schowe, Anastasia Andreas, Marco Deppe, Jana Instinske, Carlo Maj, Theresa Rohm, Mirko Ruks, Lucia M. Wiesmann, Christian Kandler, Bastian Mönkediek, Frank M. Spinath, Markus M. Nöthen, Elisabeth B. Binder, Darina Czamara, Andreas J. Forstner

**Author notes:** Correspondence &. shared first authors (Leonard Frach, Charlotte K. L. Disselkamp, Alicia M. Schowe). shared senior authors (Darina Czamara, Andreas J. Forstner).

## Abstract

The German Twin Family Panel *TwinLife* is a nationwide longitudinal study of twins and their family members. Primarily focusing on the development of social inequalities over the life course, TwinLife has been collecting data since October 2014 starting with 4,096 twin families (*N_total_* = 16,951 individuals). As Germany’s largest twin study to date, TwinLife has been surveying four birth cohorts of monozygotic and dizygotic same-sex twin pairs (initially ∼5, 11, 17, and 23 years old) and their families for 11 years. Survey data have been collected through five biennial face-to-face interviews with four computer-assisted telephone interviews in the years between. In addition, saliva samples were collected before the COVID-19 pandemic (2018-2020), during the pandemic (2021), and after (2022-2024). In this Cohort Profile, we describe the curation and initial analyses of molecular genetic and epigenetic data from the two TwinLife satellite projects TwinSNPs and TECS. Together, these projects currently comprise 12,108 processed DNA samples from 6,450 participants, extracted from the first two saliva collections before and during the COVID-19 pandemic. We compared the subsamples with the overall TwinLife sample and provide an overview of derived polygenic scores (PGS), epigenetic clocks and other methylation profile scores (MPS). We found that PGS predicted sample attrition in TwinLife, with small but significant associations between higher PGS for educational attainment and continued participation. Epigenetic clocks derived from saliva were highly correlated with chronological age (*r* = .71 to *r* = .94) and were generally more stable over time than other MPS. PGS for epigenetic clocks were associated with the respective clock only during but not before the start of the pandemic. We discuss opportunities of combining prospectively assessed molecular (epi)genetic data in within-family designs such as TwinLife and its implications and avenues for future research.
