## Supplementary Table S2 for "(Epi-)Genomic Data in the German TwinLife Study: TwinSNPs and TECS Cohort Profiles"

### Sheet: var
position	var	type	vallab	varlab	note	file	datalabel	saved
1	wav0100	double	wav0100_en	subsample (gen)	wav0100 specifies to which subsample of the whole TwinLife sample a family belongs: a (whose survey started in 2014/2015) or b (whose survey started in 2015/2016). For details about the survey and sampling design of TwinLife, see the methodology report of the first TwinLife survey wave ([URL Link](https://www.twin-life.de/images/TwinLife/Series/twinlife_tr_05.pdf)).	TwinSNPs_PRSCS_intern_V4.0.0_18092024.dta	For internal use only, original TwinSNPs_PRSCS_V4_2024-09-18.csv, by C. Pahnke	25 Sep 2024 11:08
2	fid_suf	double	mis_en	family ID (scientific use file)		TwinSNPs_PRSCS_intern_V4.0.0_18092024.dta	For internal use only, original TwinSNPs_PRSCS_V4_2024-09-18.csv, by C. Pahnke	25 Sep 2024 11:08
3	fid_infas	double	mis_en	family ID Infas - for internal use only		TwinSNPs_PRSCS_intern_V4.0.0_18092024.dta	For internal use only, original TwinSNPs_PRSCS_V4_2024-09-18.csv, by C. Pahnke	25 Sep 2024 11:08
4	pid_suf	double	mis_en	person ID (scientific use file)		TwinSNPs_PRSCS_intern_V4.0.0_18092024.dta	For internal use only, original TwinSNPs_PRSCS_V4_2024-09-18.csv, by C. Pahnke	25 Sep 2024 11:08
5	pid_infas	double	mis_en	person ID Infas - for internal use only		TwinSNPs_PRSCS_intern_V4.0.0_18092024.dta	For internal use only, original TwinSNPs_PRSCS_V4_2024-09-18.csv, by C. Pahnke	25 Sep 2024 11:08
6	cgr	double	cgr_en	twin birth cohort		TwinSNPs_PRSCS_intern_V4.0.0_18092024.dta	For internal use only, original TwinSNPs_PRSCS_V4_2024-09-18.csv, by C. Pahnke	25 Sep 2024 11:08
7	result_genotype	byte	result_genotype_en	result of genotyping (gen)		TwinSNPs_PRSCS_intern_V4.0.0_18092024.dta	For internal use only, original TwinSNPs_PRSCS_V4_2024-09-18.csv, by C. Pahnke	25 Sep 2024 11:08
8	fam_flag	byte	fam_flag_en	flag: familiy mismatch (gen)		TwinSNPs_PRSCS_intern_V4.0.0_18092024.dta	For internal use only, original TwinSNPs_PRSCS_V4_2024-09-18.csv, by C. Pahnke	25 Sep 2024 11:08
9	sex_flag	byte	sex_flag_en	flag: sex mismatch sex - sex_genotype (gen)		TwinSNPs_PRSCS_intern_V4.0.0_18092024.dta	For internal use only, original TwinSNPs_PRSCS_V4_2024-09-18.csv, by C. Pahnke	25 Sep 2024 11:08
10	zyg0102_flag	byte	zyg0102_flag_en	flag: zygosity match zyg0102 - zyg0111 (gen)		TwinSNPs_PRSCS_intern_V4.0.0_18092024.dta	For internal use only, original TwinSNPs_PRSCS_V4_2024-09-18.csv, by C. Pahnke	25 Sep 2024 11:08
11	pca0001	double	mis_en	principal component 1		TwinSNPs_PRSCS_intern_V4.0.0_18092024.dta	For internal use only, original TwinSNPs_PRSCS_V4_2024-09-18.csv, by C. Pahnke	25 Sep 2024 11:08
12	pca0002	double	mis_en	principal component 2		TwinSNPs_PRSCS_intern_V4.0.0_18092024.dta	For internal use only, original TwinSNPs_PRSCS_V4_2024-09-18.csv, by C. Pahnke	25 Sep 2024 11:08
13	pca0003	double	mis_en	principal component 3		TwinSNPs_PRSCS_intern_V4.0.0_18092024.dta	For internal use only, original TwinSNPs_PRSCS_V4_2024-09-18.csv, by C. Pahnke	25 Sep 2024 11:08
14	pca0004	double	mis_en	principal component 4		TwinSNPs_PRSCS_intern_V4.0.0_18092024.dta	For internal use only, original TwinSNPs_PRSCS_V4_2024-09-18.csv, by C. Pahnke	25 Sep 2024 11:08
15	pca0005	double	mis_en	principal component 5		TwinSNPs_PRSCS_intern_V4.0.0_18092024.dta	For internal use only, original TwinSNPs_PRSCS_V4_2024-09-18.csv, by C. Pahnke	25 Sep 2024 11:08
16	pca0006	double	mis_en	principal component 6		TwinSNPs_PRSCS_intern_V4.0.0_18092024.dta	For internal use only, original TwinSNPs_PRSCS_V4_2024-09-18.csv, by C. Pahnke	25 Sep 2024 11:08
17	pca0007	double	mis_en	principal component 7		TwinSNPs_PRSCS_intern_V4.0.0_18092024.dta	For internal use only, original TwinSNPs_PRSCS_V4_2024-09-18.csv, by C. Pahnke	25 Sep 2024 11:08
18	pca0008	double	mis_en	principal component 8		TwinSNPs_PRSCS_intern_V4.0.0_18092024.dta	For internal use only, original TwinSNPs_PRSCS_V4_2024-09-18.csv, by C. Pahnke	25 Sep 2024 11:08
19	pca0009	double	mis_en	principal component 9		TwinSNPs_PRSCS_intern_V4.0.0_18092024.dta	For internal use only, original TwinSNPs_PRSCS_V4_2024-09-18.csv, by C. Pahnke	25 Sep 2024 11:08
20	pca0010	double	mis_en	principal component 10		TwinSNPs_PRSCS_intern_V4.0.0_18092024.dta	For internal use only, original TwinSNPs_PRSCS_V4_2024-09-18.csv, by C. Pahnke	25 Sep 2024 11:08
21	pca0100	byte	pca0100_en	PC outlier check after PCA		TwinSNPs_PRSCS_intern_V4.0.0_18092024.dta	For internal use only, original TwinSNPs_PRSCS_V4_2024-09-18.csv, by C. Pahnke	25 Sep 2024 11:08
22	gsa_adh00601	double	mis_en	PGI for attention-deficit/hyperactivity disorder (ADHD) (gen)	See original source and readme-file ADHD_Demontis2023_README.pdf; PGI construction: PRS-CS (parameters: a = 1, b = 0.5, phi = auto), N=225534; note: Sumstats obtained via Alexandra Philipsen	TwinSNPs_PRSCS_intern_V4.0.0_18092024.dta	For internal use only, original TwinSNPs_PRSCS_V4_2024-09-18.csv, by C. Pahnke	25 Sep 2024 11:08
24	gsa_anr02701	double	mis_en	PGI for anorexia nervosa (gen)	See original source and readme-file anorexia_Watson2019_README.pdf; PGI construction: PRS-CS (parameters: a = 1, b = 0.5, phi = auto), N=72517; Source: Watson, H. J., Yilmaz, Z., Thornton, L. M., Huebel, C., Coleman, J. R. I., Gaspar, H. A., Bryois, J., Hinney, A., Leppae, V. M., Mattheisen, M., Medland, S. E., Ripke, S., Yao, S., Giusti-Rodriguez, P., Anorexia Nervosa Genetics Initiative, Hansco…	TwinSNPs_PRSCS_intern_V4.0.0_18092024.dta	For internal use only, original TwinSNPs_PRSCS_V4_2024-09-18.csv, by C. Pahnke	25 Sep 2024 11:08
25	gsa_aut03101	double	mis_en	PGI for autism spectrum disorder (ASD) (gen)	See original source and readme-file ASD_Grove2019_README.pdf; PGI construction: PRS-CS (parameters: a = 1, b = 0.5, phi = auto), N=46351; Source: Grove, J., Ripke, S., Als, T. D., Mattheisen, M., Walters, R. K., Won, H., Pallesen, J., Agerbo, E., Andreassen, O. A., Anney, R., Awashti, S., Belliveau, R., Bettella, F., Buxbaum, J. D., Bybjerg-Grauholm, J., Baekvad-Hansen, M., Cerrato, F., Chambert,…	TwinSNPs_PRSCS_intern_V4.0.0_18092024.dta	For internal use only, original TwinSNPs_PRSCS_V4_2024-09-18.csv, by C. Pahnke	25 Sep 2024 11:08
26	gsa_bdi00204	double	mis_en	PGI for depressive symptoms - Baselmans excl23 multi (gen)	See original source and readme-file Baselmans2019_README.pdf; PGI construction: PRS-CS (parameters: a = 1, b = 0.5, phi = auto), N=2370390; note: Inverted so score correlates negatively with life satisfaction, positive affect etc and fits other depressivity-associated scores; Source: Baselmans, Bart M. L., Jansen, R., Ip, H. F., van Dongen, J., Abdellaoui, A., van de Weijer, M. P., Bao, Y., Smart…	TwinSNPs_PRSCS_intern_V4.0.0_18092024.dta	For internal use only, original TwinSNPs_PRSCS_V4_2024-09-18.csv, by C. Pahnke	25 Sep 2024 11:08
28	gsa_bdi02901	double	mis_en	PGI for depression - Howard (gen)	See original source; PGI construction: PRS-CS (parameters: a = 1, b = 0.5, phi = auto), N=500199; note: UKB+PGC; Source: Howard, D., Adams, M., Clarke, T.-K., Hafferty, J., Gibson, J., Shirali, M., Coleman, J., Ward, J., Wigmore, E., Alloza, C., Shen, X., Barbu, M., Xu, E., Whalley, H., Marioni, R., Porteous, D., Davies, G., Deary, I., Hemani, G., ... McIntosh, A. (2019). Genome-wide meta-analysi…	TwinSNPs_PRSCS_intern_V4.0.0_18092024.dta	For internal use only, original TwinSNPs_PRSCS_V4_2024-09-18.csv, by C. Pahnke	25 Sep 2024 11:08
29	gsa_bdi03901	double	mis_en	PGI for major depressive disorder (MDD) (gen)	See original source and readme-file MDD_no23_Wray2018_README.pdf; PGI construction: PRS-CS (parameters: a = 1, b = 0.5, phi = auto), N=173005; note: n(23andMe)=307354; Source: Wray, N. R., Ripke, S., Mattheisen, M., Trzaskowski, M., Byrne, E. M., Abdellaoui, A., Adams, M. J., Agerbo, E., Air, T. M., Andlauer, T. M. F., Bacanu, S.-A., Baekvad-Hansen, M., Beekman, A. F. T., Bigdeli, T. B., Binder, …	TwinSNPs_PRSCS_intern_V4.0.0_18092024.dta	For internal use only, original TwinSNPs_PRSCS_V4_2024-09-18.csv, by C. Pahnke	25 Sep 2024 11:08
30	gsa_bdy00313	double	mis_en	PGI for height (gen)	See original source and readme-file SSGAC_Becker2021_README.txt; PGI construction: PRS-CS (parameters: a = 1, b = 0.5, phi = auto), N=698334	TwinSNPs_PRSCS_intern_V4.0.0_18092024.dta	For internal use only, original TwinSNPs_PRSCS_V4_2024-09-18.csv, by C. Pahnke	25 Sep 2024 11:08
31	gsa_bdy00314	double	mis_en	PGI for body mass index (BMI) (gen)	See original source and readme-file SSGAC_Becker2021_README.txt; PGI construction: PRS-CS (parameters: a = 1, b = 0.5, phi = auto), N=582457	TwinSNPs_PRSCS_intern_V4.0.0_18092024.dta	For internal use only, original TwinSNPs_PRSCS_V4_2024-09-18.csv, by C. Pahnke	25 Sep 2024 11:08
32	gsa_bpd01701	double	mis_en	PGI for bipolar disorder (gen)	See original source; PGI construction: PRS-CS (parameters: a = 1, b = 0.5, phi = auto), N=413466; Source: Mullins, N., Forstner, A. J., O'Connell, K. S., Coombes, B., Coleman, J. R. I., Qiao, Z., Als, T. D., Bigdeli, T. B., Borte, S., Bryois, J., Charney, A. W., Drange, O. K., Gandal, M. J., Hagenaars, S. P., Ikeda, M., Kamitaki, N., Kim, M., Krebs, K., Panagiotaropoulou, G., ... Andreassen, O. A…	TwinSNPs_PRSCS_intern_V4.0.0_18092024.dta	For internal use only, original TwinSNPs_PRSCS_V4_2024-09-18.csv, by C. Pahnke	25 Sep 2024 11:08
33	gsa_bpd01702	double	mis_en	PGI for bipolar disorder type 1 (gen)	See original source; PGI construction: PRS-CS (parameters: a = 1, b = 0.5, phi = auto), N=475038; note: N of control higher than in BD GWAS?; Source: Mullins, N., Forstner, A. J., O'Connell, K. S., Coombes, B., Coleman, J. R. I., Qiao, Z., Als, T. D., Bigdeli, T. B., Borte, S., Bryois, J., Charney, A. W., Drange, O. K., Gandal, M. J., Hagenaars, S. P., Ikeda, M., Kamitaki, N., Kim, M., Krebs, K.,…	TwinSNPs_PRSCS_intern_V4.0.0_18092024.dta	For internal use only, original TwinSNPs_PRSCS_V4_2024-09-18.csv, by C. Pahnke	25 Sep 2024 11:08
34	gsa_bpd01703	double	mis_en	PGI for bipolar disorder type 2 (gen)	See original source; PGI construction: PRS-CS (parameters: a = 1, b = 0.5, phi = auto), N=370856; Source: Mullins, N., Forstner, A. J., O'Connell, K. S., Coombes, B., Coleman, J. R. I., Qiao, Z., Als, T. D., Bigdeli, T. B., Borte, S., Bryois, J., Charney, A. W., Drange, O. K., Gandal, M. J., Hagenaars, S. P., Ikeda, M., Kamitaki, N., Kim, M., Krebs, K., Panagiotaropoulou, G., ... Andreassen, O. A…	TwinSNPs_PRSCS_intern_V4.0.0_18092024.dta	For internal use only, original TwinSNPs_PRSCS_V4_2024-09-18.csv, by C. Pahnke	25 Sep 2024 11:08
38	gsa_bpdscz03801	double	mis_en	PGI for bipolar disorder plus schizophrenia (gen)	See original source and readme-file BDSCZ_PGC2018_README.pdf; PGI construction: PRS-CS (parameters: a = 1, b = 0.5, phi = auto), N=107620; Source: Bipolar Disorder and Schizophrenia Working Group of the Psychiatric Genomics Consortium. Electronic address: douglas.ruderfer@vanderbilt.edu & Bipolar Disorder and Schizophrenia Working Group of the Psychiatric Genomics Consortium. (2018). Genomic Diss…	TwinSNPs_PRSCS_intern_V4.0.0_18092024.dta	For internal use only, original TwinSNPs_PRSCS_V4_2024-09-18.csv, by C. Pahnke	25 Sep 2024 11:08
39	gsa_bpvscz03802	double	mis_en	PGI for schizophrenia vs bipolar disorder (gen)	See original source and readme-file BDSCZ_PGC2018_README.pdf; PGI construction: PRS-CS (parameters: a = 1, b = 0.5, phi = auto), N=38855; Source: Bipolar Disorder and Schizophrenia Working Group of the Psychiatric Genomics Consortium. Electronic address: douglas.ruderfer@vanderbilt.edu & Bipolar Disorder and Schizophrenia Working Group of the Psychiatric Genomics Consortium. (2018). Genomic Disse…	TwinSNPs_PRSCS_intern_V4.0.0_18092024.dta	For internal use only, original TwinSNPs_PRSCS_V4_2024-09-18.csv, by C. Pahnke	25 Sep 2024 11:08
40	gsa_cdg02301	double	mis_en	PGI for cross disorder (gen)	See original source and readme-file CDG_PGC2019_README.pdf; PGI construction: PRS-CS (parameters: a = 1, b = 0.5, phi = auto), N=438997; Source: Cross-Disorder Group of the Psychiatric Genomics Consortium. Electronic address: plee0@mgh.harvard.edu & Cross-Disorder Group of the Psychiatric Genomics Consortium. (2019). Genomic Relationships, Novel Loci, and Pleiotropic Mechanisms across Eight Psych…	TwinSNPs_PRSCS_intern_V4.0.0_18092024.dta	For internal use only, original TwinSNPs_PRSCS_V4_2024-09-18.csv, by C. Pahnke	25 Sep 2024 11:08
42	gsa_cmt01801	double	mis_en	PGI for childhood maltreatment (gen)	See original source and readme-file childhood_maltr_Warrier2021_README.txt; PGI construction: PRS-CS (parameters: a = 1, b = 0.5, phi = auto), N=185414; Source: Warrier, V., Kwong, A. S. F., Luo, M., Dalvie, S., Croft, J., Sallis, H. M., Baldwin, J., Munafo, M. R., Nievergelt, C. M., Grant, A. J., Burgess, S., Moore, T. M., Barzilay, R., McIntosh, A., van IJzendoorn, M. H., & Cecil, C. A. M. (202…	TwinSNPs_PRSCS_intern_V4.0.0_18092024.dta	For internal use only, original TwinSNPs_PRSCS_V4_2024-09-18.csv, by C. Pahnke	25 Sep 2024 11:08
43	gsa_cro03201	double	mis_en	PGI for chronotype (gen)	See original source and readme-file chronotype_Jones2019_README.txt; PGI construction: PRS-CS (parameters: a = 1, b = 0.5, phi = auto), N=449734; Source: Jones, S. E., Lane, J. M., Wood, A. R., van Hees, V. T., Tyrrell, J., Beaumont, R. N., Jeffries, A. R., Dashti, H. S., Hillsdon, M., Ruth, K. S., Tuke, M. A., Yaghootkar, H., Sharp, S. A., Jie, Y., Thompson, W. D., Harrison, J. W., Dawes, A., By…	TwinSNPs_PRSCS_intern_V4.0.0_18092024.dta	For internal use only, original TwinSNPs_PRSCS_V4_2024-09-18.csv, by C. Pahnke	25 Sep 2024 11:08
44	gsa_cro03202	double	mis_en	PGI for morning person (gen)	See original source and readme-file morning_person_Jones2019_README.txt; PGI construction: PRS-CS (parameters: a = 1, b = 0.5, phi = auto), N=403195; Source: Jones, S. E., Lane, J. M., Wood, A. R., van Hees, V. T., Tyrrell, J., Beaumont, R. N., Jeffries, A. R., Dashti, H. S., Hillsdon, M., Ruth, K. S., Tuke, M. A., Yaghootkar, H., Sharp, S. A., Jie, Y., Thompson, W. D., Harrison, J. W., Dawes, A.…	TwinSNPs_PRSCS_intern_V4.0.0_18092024.dta	For internal use only, original TwinSNPs_PRSCS_V4_2024-09-18.csv, by C. Pahnke	25 Sep 2024 11:08
45	gsa_dev01101	double	mis_en	PGI for deviant behavior - Ip (gen)	See original source; PGI construction: PRS-CS (parameters: a = 1, b = 0.5, phi = auto), N=151741; note: N based on effective sample size estimation; Source: Ip, H. F., van der Laan, C. M., Krapohl, E. M. L., Brikell, I., Sanchez-Mora, C., Nolte, I. M., St Pourcain, B., Bolhuis, K., Palviainen, T., Zafarmand, H., Colodro-Conde, L., Gordon, S., Zayats, T., Aliev, F., Jiang, C., Wang, C. A., Saunder…	TwinSNPs_PRSCS_intern_V4.0.0_18092024.dta	For internal use only, original TwinSNPs_PRSCS_V4_2024-09-18.csv, by C. Pahnke	25 Sep 2024 11:08
46	gsa_edu00101	double	mis_en	PGI for educational attainment - Okbay excl23 univ (gen)	See original source and readme-file educational_attainment_no23_EA4_Okbay2022_README.txt; PGI construction: PRS-CS (parameters: a = 1, b = 0.5, phi = auto), N=765283; Source: Okbay, A., Wu, Y., Wang, N., Jayashankar, H., Bennett, M., Nehzati, S. M., Sidorenko, J., Kweon, H., Goldman, G., Gjorgjieva, T., Jiang, Y., Hicks, B., Tian, C., Hinds, D. A., Ahlskog, R., Magnusson, P. K. E., Oskarsson, S.,…	TwinSNPs_PRSCS_intern_V4.0.0_18092024.dta	For internal use only, original TwinSNPs_PRSCS_V4_2024-09-18.csv, by C. Pahnke	25 Sep 2024 11:08
47	gsa_edu01202	double	mis_en	PGI for educational years (gen)	See original source and readme-file EduYears_CP_Lee2018_README.txt; PGI construction: PRS-CS (parameters: a = 1, b = 0.5, phi = auto), N=766345	TwinSNPs_PRSCS_intern_V4.0.0_18092024.dta	For internal use only, original TwinSNPs_PRSCS_V4_2024-09-18.csv, by C. Pahnke	25 Sep 2024 11:08
48	gsa_edu02001	double	mis_en	PGI for non-cognitive aspects of education (gen)	See original source and readme-file noncogn_aspects_ea_Demange2021_README.txt; PGI construction: PRS-CS (parameters: a = 1, b = 0.5, phi = auto), N=510795; Source: Demange, P. A., Malanchini, M., Mallard, T. T., Biroli, P., Cox, S. R., Grotzinger, A. D., Tucker-Drob, E. M., Abdellaoui, A., Arseneault, L., van Bergen, E., Boomsma, D. I., Caspi, A., Corcoran, D. L., Domingue, B. W., Harris, K. M., …	TwinSNPs_PRSCS_intern_V4.0.0_18092024.dta	For internal use only, original TwinSNPs_PRSCS_V4_2024-09-18.csv, by C. Pahnke	25 Sep 2024 11:08
49	gsa_edu02002	double	mis_en	PGI for cognitive aspects of education (gen)	See original source and readme-file cogn_aspects_ea_Demange2021_README.txt; PGI construction: PRS-CS (parameters: a = 1, b = 0.5, phi = auto), N=257700; Source: Demange, P. A., Malanchini, M., Mallard, T. T., Biroli, P., Cox, S. R., Grotzinger, A. D., Tucker-Drob, E. M., Abdellaoui, A., Arseneault, L., van Bergen, E., Boomsma, D. I., Caspi, A., Corcoran, D. L., Domingue, B. W., Harris, K. M., Ip,…	TwinSNPs_PRSCS_intern_V4.0.0_18092024.dta	For internal use only, original TwinSNPs_PRSCS_V4_2024-09-18.csv, by C. Pahnke	25 Sep 2024 11:08
51	gsa_emi01901	double	mis_en	PGI for anxiety - Purves (gen)	See original source and readme-file anxiety_Purves2019_README.pdf; PGI construction: PRS-CS (parameters: a = 1, b = 0.5, phi = auto), N=83566; note: case control; Source: Purves, K. L., Coleman, J. R. I., Meier, S. M., Rayner, C., Davis, K. A. S., Cheesman, R., Baekvad-Hansen, M., Borglum, A. D., Wan Cho, S., Juergen Deckert, J., Gaspar, H. A., Bybjerg-Grauholm, J., Hettema, J. M., Hotopf, M., Ho…	TwinSNPs_PRSCS_intern_V4.0.0_18092024.dta	For internal use only, original TwinSNPs_PRSCS_V4_2024-09-18.csv, by C. Pahnke	25 Sep 2024 11:08
53	gsa_gls00201	double	mis_en	PGI for life satisfaction - Baselmans excl23 multi (gen)	See original source and readme-file Baselmans2019_README.pdf; PGI construction: PRS-CS (parameters: a = 1, b = 0.5, phi = auto), N=2370390; Source: Baselmans, Bart M. L., Jansen, R., Ip, H. F., van Dongen, J., Abdellaoui, A., van de Weijer, M. P., Bao, Y., Smart, M., Kumari, M., Willemsen, G., Hottenga, J.-J., BIOS consortium, Social Science Genetic Association Consortium, Boomsma, D. I., de Geus…	TwinSNPs_PRSCS_intern_V4.0.0_18092024.dta	For internal use only, original TwinSNPs_PRSCS_V4_2024-09-18.csv, by C. Pahnke	25 Sep 2024 11:08
54	gsa_gls00208	double	mis_en	PGI for life satisfaction - Baselmans excl23 univ (gen)	See original source and readme-file Baselmans2019_README.pdf; PGI construction: PRS-CS (parameters: a = 1, b = 0.5, phi = auto), N=80852; Source: Baselmans, Bart M. L., Jansen, R., Ip, H. F., van Dongen, J., Abdellaoui, A., van de Weijer, M. P., Bao, Y., Smart, M., Kumari, M., Willemsen, G., Hottenga, J.-J., BIOS consortium, Social Science Genetic Association Consortium, Boomsma, D. I., de Geus, …	TwinSNPs_PRSCS_intern_V4.0.0_18092024.dta	For internal use only, original TwinSNPs_PRSCS_V4_2024-09-18.csv, by C. Pahnke	25 Sep 2024 11:08
55	gsa_gra01606	double	mis_en	PGI for Granulocyte proportions (gen)	See original source and readme-file epigenetic_aging_McCartney2021_README.txt; PGI construction: PRS-CS (parameters: a = 1, b = 0.5, phi = auto), N=34710	TwinSNPs_PRSCS_intern_V4.0.0_18092024.dta	For internal use only, original TwinSNPs_PRSCS_V4_2024-09-18.csv, by C. Pahnke	25 Sep 2024 11:08
56	gsa_gri01604	double	mis_en	PGI for PhenoAge (epigenetic aging) (gen)	See original source and readme-file epigenetic_aging_McCartney2021_README.txt; PGI construction: PRS-CS (parameters: a = 1, b = 0.5, phi = auto), N=34710	TwinSNPs_PRSCS_intern_V4.0.0_18092024.dta	For internal use only, original TwinSNPs_PRSCS_V4_2024-09-18.csv, by C. Pahnke	25 Sep 2024 11:08
57	gsa_han01601	double	mis_en	PGI for Hannum clock (epigenetic age) (gen)	See original source and readme-file epigenetic_aging_McCartney2021_README.txt; PGI construction: PRS-CS (parameters: a = 1, b = 0.5, phi = auto), N=34710	TwinSNPs_PRSCS_intern_V4.0.0_18092024.dta	For internal use only, original TwinSNPs_PRSCS_V4_2024-09-18.csv, by C. Pahnke	25 Sep 2024 11:08
58	gsa_hor01602	double	mis_en	PGI for Horvath epigenetic age acceleration (gen)	See original source and readme-file epigenetic_aging_McCartney2021_README.txt; PGI construction: PRS-CS (parameters: a = 1, b = 0.5, phi = auto), N=34710	TwinSNPs_PRSCS_intern_V4.0.0_18092024.dta	For internal use only, original TwinSNPs_PRSCS_V4_2024-09-18.csv, by C. Pahnke	25 Sep 2024 11:08
60	gsa_igf01201	double	mis_en	PGI for cognitive performance - Lee (gen)	See original source and readme-file EduYears_CP_Lee2018_README.txt; PGI construction: PRS-CS (parameters: a = 1, b = 0.5, phi = auto), N=257828; Source: Lee, J. J., Wedow, R., Okbay, A., Kong, E., Maghzian, O., Zacher, M., Nguyen-Viet, T. A., Bowers, P., Sidorenko, J., Karlsson Linner, R., Fontana, M. A., Kundu, T., Lee, C., Li, H., Li, R., Royer, R., Timshel, P. N., Walters, R. K., Willoughby, E…	TwinSNPs_PRSCS_intern_V4.0.0_18092024.dta	For internal use only, original TwinSNPs_PRSCS_V4_2024-09-18.csv, by C. Pahnke	25 Sep 2024 11:08
61	gsa_igf01301	double	mis_en	PGI for word reading (reading & language) (gen)	See original source and readme-file reading_language_Eising2022.tsv.gz_README.txt; PGI construction: PRS-CS (parameters: a = 1, b = 0.5, phi = auto), N=27180; note: used the rank-transformed, genomic control corrected, sterr weighted sumstats	TwinSNPs_PRSCS_intern_V4.0.0_18092024.dta	For internal use only, original TwinSNPs_PRSCS_V4_2024-09-18.csv, by C. Pahnke	25 Sep 2024 11:08
62	gsa_igf01302	double	mis_en	PGI for IQ performance (reading & language) (gen)	See original source and readme-file reading_language_Eising2022.tsv.gz_README.txt; PGI construction: PRS-CS (parameters: a = 1, b = 0.5, phi = auto), N=18722; note: used the rank-transformed, genomic control corrected, sterr weighted sumstats	TwinSNPs_PRSCS_intern_V4.0.0_18092024.dta	For internal use only, original TwinSNPs_PRSCS_V4_2024-09-18.csv, by C. Pahnke	25 Sep 2024 11:08
63	gsa_igf01303	double	mis_en	PGI for spelling (reading & language) (gen)	See original source and readme-file reading_language_Eising2022.tsv.gz_README.txt; PGI construction: PRS-CS (parameters: a = 1, b = 0.5, phi = auto), N=17278; note: used the rank-transformed, genomic control corrected, sterr weighted sumstats	TwinSNPs_PRSCS_intern_V4.0.0_18092024.dta	For internal use only, original TwinSNPs_PRSCS_V4_2024-09-18.csv, by C. Pahnke	25 Sep 2024 11:08
64	gsa_igf01304	double	mis_en	PGI for nonword reading (reading & language) (gen)	See original source and readme-file reading_language_Eising2022.tsv.gz_README.txt; PGI construction: PRS-CS (parameters: a = 1, b = 0.5, phi = auto), N=16746; note: used the rank-transformed, genomic control corrected, sterr weighted sumstats	TwinSNPs_PRSCS_intern_V4.0.0_18092024.dta	For internal use only, original TwinSNPs_PRSCS_V4_2024-09-18.csv, by C. Pahnke	25 Sep 2024 11:08
65	gsa_igf01305	double	mis_en	PGI for nonword repetition (reading & language) (gen)	See original source and readme-file reading_language_Eising2022.tsv.gz_README.txt; PGI construction: PRS-CS (parameters: a = 1, b = 0.5, phi = auto), N=12828; note: used the rank-transformed, genomic control corrected, sterr weighted sumstats	TwinSNPs_PRSCS_intern_V4.0.0_18092024.dta	For internal use only, original TwinSNPs_PRSCS_V4_2024-09-18.csv, by C. Pahnke	25 Sep 2024 11:08
66	gsa_igf01306	double	mis_en	PGI for phoneme awareness (reading & language) (gen)	See original source and readme-file reading_language_Eising2022.tsv.gz_README.txt; PGI construction: PRS-CS (parameters: a = 1, b = 0.5, phi = auto), N=12411; note: used the rank-transformed, genomic control corrected, sterr weighted sumstats	TwinSNPs_PRSCS_intern_V4.0.0_18092024.dta	For internal use only, original TwinSNPs_PRSCS_V4_2024-09-18.csv, by C. Pahnke	25 Sep 2024 11:08
67	gsa_igf03701	double	mis_en	PGI for intelligence (gen)	See original source and readme-file intelligence_Savage2018_README.txt; PGI construction: PRS-CS (parameters: a = 1, b = 0.5, phi = auto), N=269867; Source: Savage, J. E., Jansen, P. R., Stringer, S., Watanabe, K., Bryois, J., de Leeuw, C. A., Nagel, M., Awasthi, S., Barr, P. B., Coleman, J. R. I., Grasby, K. L., Hammerschlag, A. R., Kaminski, J. A., Karlsson, R., Krapohl, E., Lam, M., Nygaard, M…	TwinSNPs_PRSCS_intern_V4.0.0_18092024.dta	For internal use only, original TwinSNPs_PRSCS_V4_2024-09-18.csv, by C. Pahnke	25 Sep 2024 11:08
68	gsa_inf01401	double	mis_en	PGI for C-reactive protein (gen)	See original source and readme-file CRP_Said2022_README.txt; PGI construction: PRS-CS (parameters: a = 1, b = 0.5, phi = auto), N=575531	TwinSNPs_PRSCS_intern_V4.0.0_18092024.dta	For internal use only, original TwinSNPs_PRSCS_V4_2024-09-18.csv, by C. Pahnke	25 Sep 2024 11:08
72	gsa_inf04701	double	mis_en	PGI for interleukin-6 (gen)	See original source; PGI construction: PRS-CS (parameters: a = 1, b = 0.5, phi = auto), N=14743	TwinSNPs_PRSCS_intern_V4.0.0_18092024.dta	For internal use only, original TwinSNPs_PRSCS_V4_2024-09-18.csv, by C. Pahnke	25 Sep 2024 11:08
73	gsa_inf04702	double	mis_en	PGI for interleukin-10 (gen)	See original source; PGI construction: PRS-CS (parameters: a = 1, b = 0.5, phi = auto), N=14744	TwinSNPs_PRSCS_intern_V4.0.0_18092024.dta	For internal use only, original TwinSNPs_PRSCS_V4_2024-09-18.csv, by C. Pahnke	25 Sep 2024 11:08
74	gsa_inf04703	double	mis_en	PGI for tumor necrosis factor measurement (gen)	See original source; PGI construction: PRS-CS (parameters: a = 1, b = 0.5, phi = auto), N=11785	TwinSNPs_PRSCS_intern_V4.0.0_18092024.dta	For internal use only, original TwinSNPs_PRSCS_V4_2024-09-18.csv, by C. Pahnke	25 Sep 2024 11:08
78	gsa_lon02601	double	mis_en	PGI for loneliness (gen)	See original source; PGI construction: PRS-CS (parameters: a = 1, b = 0.5, phi = auto), N=490689; note: Total sample (511280) - 23andMe (20591); not equal to N in sumstats file, which is probably the effective sample size?; Source: Abdellaoui, A., Sanchez-Roige, S., Sealock, J., Treur, J. L., Dennis, J., Fontanillas, P., Elson, S., 23andme Research Team, Nivard, M. G., Ip, H. F., van der Zee, M.,…	TwinSNPs_PRSCS_intern_V4.0.0_18092024.dta	For internal use only, original TwinSNPs_PRSCS_V4_2024-09-18.csv, by C. Pahnke	25 Sep 2024 11:08
79	gsa_ocd04101	double	mis_en	PGI for obsessive-compulsive disorder (gen)	See original source and readme-file OCD_IOCDF2017_README.pdf; PGI construction: PRS-CS (parameters: a = 1, b = 0.5, phi = auto), N=9725; Source: International Obsessive Compulsive Disorder Foundation Genetics Collaborative (IOCDF-GC) and OCD Collaborative Genetics Association Studies (OCGAS). (2018). Revealing the complex genetic architecture of obsessive-compulsive disorder using meta-analysis. …	TwinSNPs_PRSCS_intern_V4.0.0_18092024.dta	For internal use only, original TwinSNPs_PRSCS_V4_2024-09-18.csv, by C. Pahnke	25 Sep 2024 11:08
80	gsa_pai01605	double	mis_en	PGI for PAI-1 (plasminogen activator inhibitor-1) (gen)	See original source and readme-file epigenetic_aging_McCartney2021_README.txt; PGI construction: PRS-CS (parameters: a = 1, b = 0.5, phi = auto), N=34710	TwinSNPs_PRSCS_intern_V4.0.0_18092024.dta	For internal use only, original TwinSNPs_PRSCS_V4_2024-09-18.csv, by C. Pahnke	25 Sep 2024 11:08
81	gsa_pan02401	double	mis_en	PGI for panic disorder (gen)	See original source; PGI construction: PRS-CS (parameters: a = 1, b = 0.5, phi = auto), N=9907; Source: Forstner, A. J., Awasthi, S., Wolf, C., Maron, E., Erhardt, A., Czamara, D., Eriksson, E., Lavebratt, C., Allgulander, C., Friedrich, N., Becker, J., Hecker, J., Rambau, S., Conrad, R., Geiser, F., McMahon, F. J., Moebus, S., Hess, T., Buerfent, B. C., ... Schumacher, J. (2021). Genome-wide ass…	TwinSNPs_PRSCS_intern_V4.0.0_18092024.dta	For internal use only, original TwinSNPs_PRSCS_V4_2024-09-18.csv, by C. Pahnke	25 Sep 2024 11:08
82	gsa_per00315	double	mis_en	PGI for risk-taking (gen)	See original source and readme-file SSGAC_Becker2021_README.txt; PGI construction: PRS-CS (parameters: a = 1, b = 0.5, phi = auto), N=458558	TwinSNPs_PRSCS_intern_V4.0.0_18092024.dta	For internal use only, original TwinSNPs_PRSCS_V4_2024-09-18.csv, by C. Pahnke	25 Sep 2024 11:08
83	gsa_peragre01005	double	mis_en	PGI for agreeableness - DeMoor 2012 (gen)	See original source and readme-file GPC1_deMoor2010_README.pdf; PGI construction: PRS-CS (parameters: a = 1, b = 0.5, phi = auto), N=17375; Source: de Moor, M. H. M., Costa, P. T., Terracciano, A., Krueger, R. F., de Geus, E. J. C., Toshiko, T., Penninx, B. W. J. H., Esko, T., Madden, P. a. F., Derringer, J., Amin, N., Willemsen, G., Hottenga, J.-J., Distel, M. A., Uda, M., Sanna, S., Spinhoven, …	TwinSNPs_PRSCS_intern_V4.0.0_18092024.dta	For internal use only, original TwinSNPs_PRSCS_V4_2024-09-18.csv, by C. Pahnke	25 Sep 2024 11:08
84	gsa_percons01004	double	mis_en	PGI for conscientiousness - DeMoor 2012 (gen)	See original source and readme-file GPC1_deMoor2010_README.pdf; PGI construction: PRS-CS (parameters: a = 1, b = 0.5, phi = auto), N=17375; Source: de Moor, M. H. M., Costa, P. T., Terracciano, A., Krueger, R. F., de Geus, E. J. C., Toshiko, T., Penninx, B. W. J. H., Esko, T., Madden, P. a. F., Derringer, J., Amin, N., Willemsen, G., Hottenga, J.-J., Distel, M. A., Uda, M., Sanna, S., Spinhoven, …	TwinSNPs_PRSCS_intern_V4.0.0_18092024.dta	For internal use only, original TwinSNPs_PRSCS_V4_2024-09-18.csv, by C. Pahnke	25 Sep 2024 11:08
86	gsa_perextr01001	double	mis_en	PGI for extraversion - DeMoor 2012 (gen)	See original source and readme-file GPC1_deMoor2010_README.pdf; PGI construction: PRS-CS (parameters: a = 1, b = 0.5, phi = auto), N=17375; Source: de Moor, M. H. M., Costa, P. T., Terracciano, A., Krueger, R. F., de Geus, E. J. C., Toshiko, T., Penninx, B. W. J. H., Esko, T., Madden, P. a. F., Derringer, J., Amin, N., Willemsen, G., Hottenga, J.-J., Distel, M. A., Uda, M., Sanna, S., Spinhoven, …	TwinSNPs_PRSCS_intern_V4.0.0_18092024.dta	For internal use only, original TwinSNPs_PRSCS_V4_2024-09-18.csv, by C. Pahnke	25 Sep 2024 11:08
87	gsa_perneur00203	double	mis_en	PGI for neuroticism - Baselmans excl23 multi (gen)	See original source and readme-file Baselmans2019_README.pdf; PGI construction: PRS-CS (parameters: a = 1, b = 0.5, phi = auto), N=2370390; note: inverted so score correlates negatively with life satisfaction, positive affect etc and fits other neuroticism scores; Source: Baselmans, Bart M. L., Jansen, R., Ip, H. F., van Dongen, J., Abdellaoui, A., van de Weijer, M. P., Bao, Y., Smart, M., Kumari…	TwinSNPs_PRSCS_intern_V4.0.0_18092024.dta	For internal use only, original TwinSNPs_PRSCS_V4_2024-09-18.csv, by C. Pahnke	25 Sep 2024 11:08
88	gsa_perneur00206	double	mis_en	PGI for neuroticism - Baselmans excl23 univ (gen)	See original source and readme-file Baselmans2019_README.pdf; PGI construction: PRS-CS (parameters: a = 1, b = 0.5, phi = auto), N=582989; note: inverted so score correlates negatively with life satisfaction, positive affect etc and fits other neuroticism scores; Source: Baselmans, Bart M. L., Jansen, R., Ip, H. F., van Dongen, J., Abdellaoui, A., van de Weijer, M. P., Bao, Y., Smart, M., Kumari,…	TwinSNPs_PRSCS_intern_V4.0.0_18092024.dta	For internal use only, original TwinSNPs_PRSCS_V4_2024-09-18.csv, by C. Pahnke	25 Sep 2024 11:08
92	gsa_perneur00501	double	mis_en	PGI for neuroticism - Hill (gen)	See original source and readme-file neuroticism_general_Hill2019_README.txt; PGI construction: PRS-CS (parameters: a = 1, b = 0.5, phi = auto), N=270059; Source: Hill, W. D., Weiss, A., Liewald, D. C., Davies, G., Porteous, D. J., Hayward, C., McIntosh, A. M., Gale, C. R., & Deary, I. J. (2020). Genetic contributions to two special factors of neuroticism are associated with affluence, higher inte…	TwinSNPs_PRSCS_intern_V4.0.0_18092024.dta	For internal use only, original TwinSNPs_PRSCS_V4_2024-09-18.csv, by C. Pahnke	25 Sep 2024 11:08
93	gsa_perneur00502	double	mis_en	PGI for neuroticism, worry/vulnerability factor - Hill (gen)	See original source and readme-file neuroticism_factor_worry_vulnerability_Hill2019_README.txt; PGI construction: PRS-CS (parameters: a = 1, b = 0.5, phi = auto), N=270059; Source: Hill, W. D., Weiss, A., Liewald, D. C., Davies, G., Porteous, D. J., Hayward, C., McIntosh, A. M., Gale, C. R., & Deary, I. J. (2020). Genetic contributions to two special factors of neuroticism are associated with aff…	TwinSNPs_PRSCS_intern_V4.0.0_18092024.dta	For internal use only, original TwinSNPs_PRSCS_V4_2024-09-18.csv, by C. Pahnke	25 Sep 2024 11:08
94	gsa_perneur00503	double	mis_en	PGI for neuroticism, anxiety/tension factor - Hill (gen)	See original source and readme-file neuroticism_factor_anxiety_tension_Hill2019_README.txt; PGI construction: PRS-CS (parameters: a = 1, b = 0.5, phi = auto), N=270059; Source: Hill, W. D., Weiss, A., Liewald, D. C., Davies, G., Porteous, D. J., Hayward, C., McIntosh, A. M., Gale, C. R., & Deary, I. J. (2020). Genetic contributions to two special factors of neuroticism are associated with affluen…	TwinSNPs_PRSCS_intern_V4.0.0_18092024.dta	For internal use only, original TwinSNPs_PRSCS_V4_2024-09-18.csv, by C. Pahnke	25 Sep 2024 11:08
96	gsa_perneur01002	double	mis_en	PGI for neuroticism - DeMoor 2012 (gen)	See original source and readme-file GPC1_deMoor2010_README.pdf; PGI construction: PRS-CS (parameters: a = 1, b = 0.5, phi = auto), N=17375; Source: de Moor, M. H. M., Costa, P. T., Terracciano, A., Krueger, R. F., de Geus, E. J. C., Toshiko, T., Penninx, B. W. J. H., Esko, T., Madden, P. a. F., Derringer, J., Amin, N., Willemsen, G., Hottenga, J.-J., Distel, M. A., Uda, M., Sanna, S., Spinhoven, …	TwinSNPs_PRSCS_intern_V4.0.0_18092024.dta	For internal use only, original TwinSNPs_PRSCS_V4_2024-09-18.csv, by C. Pahnke	25 Sep 2024 11:08
99	gsa_peropen01003	double	mis_en	PGI for openness - DeMoor 2012 (gen)	See original source and readme-file GPC1_deMoor2010_README.pdf; PGI construction: PRS-CS (parameters: a = 1, b = 0.5, phi = auto), N=17375; Source: de Moor, M. H. M., Costa, P. T., Terracciano, A., Krueger, R. F., de Geus, E. J. C., Toshiko, T., Penninx, B. W. J. H., Esko, T., Madden, P. a. F., Derringer, J., Amin, N., Willemsen, G., Hottenga, J.-J., Distel, M. A., Uda, M., Sanna, S., Spinhoven, …	TwinSNPs_PRSCS_intern_V4.0.0_18092024.dta	For internal use only, original TwinSNPs_PRSCS_V4_2024-09-18.csv, by C. Pahnke	25 Sep 2024 11:08
100	gsa_phe01603	double	mis_en	PGI for GrimAge clock (epigenetic aging) (gen)	See original source and readme-file epigenetic_aging_McCartney2021_README.txt; PGI construction: PRS-CS (parameters: a = 1, b = 0.5, phi = auto), N=34710	TwinSNPs_PRSCS_intern_V4.0.0_18092024.dta	For internal use only, original TwinSNPs_PRSCS_V4_2024-09-18.csv, by C. Pahnke	25 Sep 2024 11:08
101	gsa_poa00202	double	mis_en	PGI for positive affect - Baselmans excl23 multi (gen)	See original source and readme-file Baselmans2019_README.pdf; PGI construction: PRS-CS (parameters: a = 1, b = 0.5, phi = auto), N=2370390; Source: Baselmans, Bart M. L., Jansen, R., Ip, H. F., van Dongen, J., Abdellaoui, A., van de Weijer, M. P., Bao, Y., Smart, M., Kumari, M., Willemsen, G., Hottenga, J.-J., BIOS consortium, Social Science Genetic Association Consortium, Boomsma, D. I., de Geus…	TwinSNPs_PRSCS_intern_V4.0.0_18092024.dta	For internal use only, original TwinSNPs_PRSCS_V4_2024-09-18.csv, by C. Pahnke	25 Sep 2024 11:08
102	gsa_poa00207	double	mis_en	PGI for positive affect - Baselmans excl23 univ (gen)	See original source and readme-file Baselmans2019_README.pdf; PGI construction: PRS-CS (parameters: a = 1, b = 0.5, phi = auto), N=410603; Source: Baselmans, Bart M. L., Jansen, R., Ip, H. F., van Dongen, J., Abdellaoui, A., van de Weijer, M. P., Bao, Y., Smart, M., Kumari, M., Willemsen, G., Hottenga, J.-J., BIOS consortium, Social Science Genetic Association Consortium, Boomsma, D. I., de Geus,…	TwinSNPs_PRSCS_intern_V4.0.0_18092024.dta	For internal use only, original TwinSNPs_PRSCS_V4_2024-09-18.csv, by C. Pahnke	25 Sep 2024 11:08
103	gsa_ptd02501	double	mis_en	PGI for post-traumatic stress disorder (PTSD) (gen)	See original source and readme-file PTSD_Nievergelt2019_README.pdf; PGI construction: PRS-CS (parameters: a = 1, b = 0.5, phi = auto), N=174659; note: EUR subset; Source: Nievergelt, C. M., Maihofer, A. X., Klengel, T., Atkinson, E. G., Chen, C.-Y., Choi, K. W., Coleman, J. R. I., Dalvie, S., Duncan, L. E., Gelernter, J., Levey, D. F., Logue, M. W., Polimanti, R., Provost, A. C., Ratanatharathorn…	TwinSNPs_PRSCS_intern_V4.0.0_18092024.dta	For internal use only, original TwinSNPs_PRSCS_V4_2024-09-18.csv, by C. Pahnke	25 Sep 2024 11:08
104	gsa_scz01501	double	mis_en	PGI for schizophrenia (gen)	See original source and readme-file SCZ_Trubetskoy2022_README.pdf; PGI construction: PRS-CS (parameters: a = 1, b = 0.5, phi = auto), N=175799; note: european, east-asian, african-american, latino	TwinSNPs_PRSCS_intern_V4.0.0_18092024.dta	For internal use only, original TwinSNPs_PRSCS_V4_2024-09-18.csv, by C. Pahnke	25 Sep 2024 11:08
105	gsa_scz01502	double	mis_en	PGI for schizophrenia (gen)	See original source and readme-file SCZ_Trubetskoy2022_README.pdf; PGI construction: PRS-CS (parameters: a = 1, b = 0.5, phi = auto), N=161405; note: european, east-asian	TwinSNPs_PRSCS_intern_V4.0.0_18092024.dta	For internal use only, original TwinSNPs_PRSCS_V4_2024-09-18.csv, by C. Pahnke	25 Sep 2024 11:08
106	gsa_scz04001	double	mis_en	PGI for schizophrenia (gen)	See original source; PGI construction: PRS-CS (parameters: a = 1, b = 0.5, phi = auto), N=105318; Source: Pardinas, A. F., Holmans, P., Pocklington, A. J., Escott-Price, V., Ripke, S., Carrera, N., Legge, S. E., Bishop, S., Cameron, D., Hamshere, M. L., Han, J., Hubbard, L., Lynham, A., Mantripragada, K., Rees, E., MacCabe, J. H., McCarroll, S. A., Baune, B. T., Breen, G., ... Walters, J. T. R. (…	TwinSNPs_PRSCS_intern_V4.0.0_18092024.dta	For internal use only, original TwinSNPs_PRSCS_V4_2024-09-18.csv, by C. Pahnke	25 Sep 2024 11:08
113	gsa_sud02101	double	mis_en	PGI for cannabis use disorder (gen)	See original source and readme-file SUD_cannabis_Johnson2020_README.pdf; PGI construction: PRS-CS (parameters: a = 1, b = 0.5, phi = auto), N=374287; Source: Johnson, E. C., Demontis, D., Thorgeirsson, T. E., Walters, R. K., Polimanti, R., Hatoum, A. S., Sanchez-Roige, S., Paul, S. E., Wendt, F. R., Clarke, T.-K., Lai, D., Reginsson, G. W., Zhou, H., He, J., Baranger, D. A. A., Gudbjartsson, D. F…	TwinSNPs_PRSCS_intern_V4.0.0_18092024.dta	For internal use only, original TwinSNPs_PRSCS_V4_2024-09-18.csv, by C. Pahnke	25 Sep 2024 11:08
114	gsa_sud02201	double	mis_en	PGI for opioid dependence (gen)	See original source and readme-file opioid_dependence_Polimanti2020_README.pdf; PGI construction: PRS-CS (parameters: a = 1, b = 0.5, phi = auto), N=6148; note: EUR subset; n calculated from SuppTab1; also equal to max(Total_N) in summary statistics; Source: Polimanti, R., Walters, R. K., Johnson, E. C., McClintick, J. N., Adkins, A. E., Adkins, D. E., Bacanu, S.-A., Bierut, L. J., Bigdeli, T. B.…	TwinSNPs_PRSCS_intern_V4.0.0_18092024.dta	For internal use only, original TwinSNPs_PRSCS_V4_2024-09-18.csv, by C. Pahnke	25 Sep 2024 11:08
115	gsa_sud03301	double	mis_en	PGI for alcohol dependence (gen)	See original source and readme-file alcohol_dependence_Walters2018_README.pdf; PGI construction: PRS-CS (parameters: a = 1, b = 0.5, phi = auto), N=46568; Source: Walters, R. K., Polimanti, R., Johnson, E. C., McClintick, J. N., Adams, M. J., Adkins, A. E., Aliev, F., Bacanu, S.-A., Batzler, A., Bertelsen, S., Biernacka, J. M., Bigdeli, T. B., Chen, L.-S., Clarke, T.-K., Chou, Y.-L., Degenhardt, …	TwinSNPs_PRSCS_intern_V4.0.0_18092024.dta	For internal use only, original TwinSNPs_PRSCS_V4_2024-09-18.csv, by C. Pahnke	25 Sep 2024 11:08
116	gsa_sud03501	double	mis_en	PGI for alcohol use disorder (gen)	See original source and readme-file SUD_alcohol_SanchezRoige2018_README.pdf; PGI construction: PRS-CS (parameters: a = 1, b = 0.5, phi = auto), N=121604; note: total score, UK Biobank only; Source: Sanchez-Roige, S., Palmer, A. A., Fontanillas, P., Elson, S. L., 23andMe Research Team, the Substance Use Disorder Working Group of the Psychiatric Genomics Consortium, Adams, M. J., Howard, D. M., Ede…	TwinSNPs_PRSCS_intern_V4.0.0_18092024.dta	For internal use only, original TwinSNPs_PRSCS_V4_2024-09-18.csv, by C. Pahnke	25 Sep 2024 11:08
123	gsa_swb03601	double	mis_en	PGI for eudaimonic well-being (gen)	See original source; PGI construction: PRS-CS (parameters: a = 1, b = 0.5, phi = auto), N=108154; Source: Baselmans, B. M. L., & Bartels, M. (2018). A genetic perspective on the relationship between eudaimonic -and hedonic well-being. Scientific Reports, 8(1), 14610. {browse "https://doi.org/10.1038/s41598-018-32638-1":URL}	TwinSNPs_PRSCS_intern_V4.0.0_18092024.dta	For internal use only, original TwinSNPs_PRSCS_V4_2024-09-18.csv, by C. Pahnke	25 Sep 2024 11:08
124	gsa_swb03602	double	mis_en	PGI for hedonic well-being (gen)	See original source; PGI construction: PRS-CS (parameters: a = 1, b = 0.5, phi = auto), N=221575; Source: Baselmans, B. M. L., & Bartels, M. (2018). A genetic perspective on the relationship between eudaimonic -and hedonic well-being. Scientific Reports, 8(1), 14610. {browse "https://doi.org/10.1038/s41598-018-32638-1":URL}	TwinSNPs_PRSCS_intern_V4.0.0_18092024.dta	For internal use only, original TwinSNPs_PRSCS_V4_2024-09-18.csv, by C. Pahnke	25 Sep 2024 11:08
125	gsa_tou03001	double	mis_en	PGI for tourette syndrome (gen)	See original source and readme-file tourette_Yu2019_README.pdf; PGI construction: PRS-CS (parameters: a = 1, b = 0.5, phi = auto), N=14307; Source: Yu, D., Sul, J. H., Tsetsos, F., Nawaz, M. S., Huang, A. Y., Zelaya, I., Illmann, C., Osiecki, L., Darrow, S. M., Hirschtritt, M. E., Greenberg, E., Muller-Vahl, K. R., Stuhrmann, M., Dion, Y., Rouleau, G., Aschauer, H., Stamenkovic, M., Schloegelhofe…	TwinSNPs_PRSCS_intern_V4.0.0_18092024.dta	For internal use only, original TwinSNPs_PRSCS_V4_2024-09-18.csv, by C. Pahnke	25 Sep 2024 11:08
126	gsa_wbs00205	double	mis_en	PGI for well-being spectrum - Baselmans (gen)	See original source and readme-file Baselmans2019_README.pdf; PGI construction: PRS-CS (parameters: a = 1, b = 0.5, phi = auto), N=2370390; Source: Baselmans, Bart M. L., Jansen, R., Ip, H. F., van Dongen, J., Abdellaoui, A., van de Weijer, M. P., Bao, Y., Smart, M., Kumari, M., Willemsen, G., Hottenga, J.-J., BIOS consortium, Social Science Genetic Association Consortium, Boomsma, D. I., de Geus…	TwinSNPs_PRSCS_intern_V4.0.0_18092024.dta	For internal use only, original TwinSNPs_PRSCS_V4_2024-09-18.csv, by C. Pahnke	25 Sep 2024 11:08

### Sheet: valuelabels
lname	value	vallab	trunc
cgr_en	1	1: twins born 2009/2010	0
cgr_en	2	2: twins born 2003/2004	0
cgr_en	3	3: twins born 1997/1998	0
cgr_en	4	4: twins born 1990-1993	0
fam_flag_en	1	1: match	0
fam_flag_en	2	2: mismatch	0
pca0100_en	1	1: no outlier	0
pca0100_en	2	2: outlier	0
result_genotype_en	0	0: not genotyped	0
result_genotype_en	1	1: quality check passed	0
result_genotype_en	2	2: quality check not passed	0
sex_flag_en	1	1: match	0
sex_flag_en	2	2: mismatch	0
wav0100_en	1	1: Sample A (start 2014/15)	0
wav0100_en	2	2: Sample B (start 2015/16)	0
zyg0102_flag_en	1	1: match	0
zyg0102_flag_en	2	2: mismatch	0
